# Breast cancer classification based on proteotypes obtained by SWATH mass spectrometry

**DOI:** 10.1101/583443

**Authors:** Pavel Bouchal, Olga T. Schubert, Jakub Faktor, Lenka Capkova, Hana Imrichova, Karolina Zoufalova, Vendula Paralova, Roman Hrstka, Yansheng Liu, H. Alexander Ebhardt, Eva Budinska, Rudolf Nenutil, Ruedi Aebersold

## Abstract

Accurate breast cancer classification is vital for patient management decisions, and better tumour classification is expected to enable more precise and eventually personalized treatment to improve patient outcomes. Here, we present a novel quantitative proteotyping approach based on SWATH mass spectrometry and establish key proteins for breast tumour classification derived from proteotype data. The study was based on 96 tissue samples representing five breast cancer subtypes according to conventional classification. Correlation of SWATH proteotype patterns indicated groups that largely recapitulate these subtypes. However, the proteotype-based classification also revealed varying degrees of heterogeneity within the conventional subtypes, with triple negative tumours being the most heterogeneous. Proteins that contributed most strongly to the proteotype-based classification include INPP4B, CDK1, and ERBB2, which are associated with oestrogen receptor status, tumour grade, and HER2 status, respectively. While these three key proteins exhibited high levels of correlation between protein and transcript levels (R>0.67), general correlation did not exceed R=0.29, indicating the value of protein-level measurements of biomarkers and disease-regulated genes. Overall, our data shows how large-scale protein-level measurements by next-generation proteomics can lead to improved patient stratification for precision medicine.
