## Supplementary material for "Breast cancer classification based on proteotypes obtained by SWATH mass spectrometry": Data file S6

### Sheet: S6A Transition list
Data file S6. Manual validation of the three key proteins INPP4B, CDK1, and ERBB2.
Data file S6A. Transition list for manual analysis of INPP4B, CDK1, and ERBB2 in SWATH-MS data.
This table contains transitions for selected peptides from INPP4B, CDK1, and ERBB2. Note that these transitions can be used directly for validation by SRM/MRM.
Protein name	Protein UniProt ID	Peptide sequence	Precursor m/z	Product m/z	Product ion	Precursor charge	Product charge	iRT
INPP4B	O15327	TLEFVPINLHLQR	527.303	990.584	y8	3	1	80
INPP4B	O15327	TLEFVPINLHLQR	527.303	780.447	y6	3	1	80
INPP4B	O15327	TLEFVPINLHLQR	527.303	666.405	y5	3	1	80
INPP4B	O15327	TLEFVPINLHLQR	527.303	553.321	y4	3	1	80
INPP4B	O15327	TLEFVPINLHLQR	527.303	683.386	y11	3	2	80
INPP4B	O15327	TLEFVPINLHLQR	527.303	495.796	y8	3	2	80
CDK1	P06493	YSTPVDIWSIGTIFAELATK	738.056	1050.58	y10	3	1	169
CDK1	P06493	YSTPVDIWSIGTIFAELATK	738.056	1032.57	y10-18	3	1	169
CDK1	P06493	YSTPVDIWSIGTIFAELATK	738.056	993.562	y9	3	1	169
CDK1	P06493	YSTPVDIWSIGTIFAELATK	738.056	892.514	y8	3	1	169
CDK1	P06493	YSTPVDIWSIGTIFAELATK	738.056	779.43	y7	3	1	169
CDK1	P06493	YSTPVDIWSIGTIFAELATK	738.056	632.361	y6	3	1	169
ERBB2	P04626	LRLPASPETHLDMLR	437.992	885.461	y7	4	1	50
ERBB2	P04626	LRLPASPETHLDMLR	437.992	784.413	y6	4	1	50
ERBB2	P04626	LRLPASPETHLDMLR	437.992	647.355	y5	4	1	50
ERBB2	P04626	LRLPASPETHLDMLR	437.992	534.27	y4	4	1	50
ERBB2	P04626	LRLPASPETHLDMLR	437.992	556.282	y9	4	2	50
ERBB2	P04626	LRLPASPETHLDMLR	437.992	551.366	b5	4	1	50
ERBB2	P04626	FVVIQNEDLGPASPLDSTFYR	790.066	1253.62	y11	3	1	89
ERBB2	P04626	FVVIQNEDLGPASPLDSTFYR	790.066	1156.56	y10	3	1	89
ERBB2	P04626	FVVIQNEDLGPASPLDSTFYR	790.066	1085.53	y9	3	1	89
ERBB2	P04626	FVVIQNEDLGPASPLDSTFYR	790.066	998.494	y8	3	1	89
ERBB2	P04626	FVVIQNEDLGPASPLDSTFYR	790.066	901.441	y7	3	1	89
ERBB2	P04626	FVVIQNEDLGPASPLDSTFYR	790.066	673.33	y5	3	1	89
ERBB2	P04626	GIWIPDGENVKIPVAIK	617.024	768.534	y7	3	1	81
ERBB2	P04626	GIWIPDGENVKIPVAIK	617.024	640.439	y6	3	1	81
ERBB2	P04626	GIWIPDGENVKIPVAIK	617.024	527.355	y5	3	1	81
ERBB2	P04626	GIWIPDGENVKIPVAIK	617.024	746.94	y14	3	2	81
ERBB2	P04626	GIWIPDGENVKIPVAIK	617.024	690.398	y13	3	2	81
ERBB2	P04626	GIWIPDGENVKIPVAIK	617.024	584.358	y11	3	2	81
ERBB2	P04626	GLQSLPTHDPSPLQR	549.293	812.426	y7	3	1	24
ERBB2	P04626	GLQSLPTHDPSPLQR	549.293	697.399	y6	3	1	24
ERBB2	P04626	GLQSLPTHDPSPLQR	549.293	513.314	y4	3	1	24
ERBB2	P04626	GLQSLPTHDPSPLQR	549.293	729.87	y13-17	3	2	24
ERBB2	P04626	GLQSLPTHDPSPLQR	549.293	674.354	y12	3	2	24
ERBB2	P04626	GLQSLPTHDPSPLQR	549.293	574.296	y10	3	2	24
ERBB2	P04626	LPASPETHLDMLR	493.926	885.461	y7	3	1	40
ERBB2	P04626	LPASPETHLDMLR	493.926	784.413	y6	3	1	40
ERBB2	P04626	LPASPETHLDMLR	493.926	647.355	y5	3	1	40
ERBB2	P04626	LPASPETHLDMLR	493.926	534.27	y4	3	1	40
ERBB2	P04626	LPASPETHLDMLR	493.926	556.282	y9	3	2	40
ERBB2	P04626	LPASPETHLDMLR	493.926	456.231	y12	3	3	40

### Sheet: S6B Fragment ion spectra
Data file S6B. Consensus fragment ion spectra from the breast cancer SWATH assay library for selected peptides of INPP4B, CDK1, and ERBB2.
All y- and b-ions are annotated. A Skyline file containing the entire breast cancer spectral library for visualisation can be downloaded from PeptideAtlas (http://www.peptideatlas.org/PASS/PASS00864). The assay library is available for download in various formats from the SWATHAtlas database (http://www.swathatlas.org).
O15327 (INPP4B): TLEFVPINLHLQR 3+
P06493 (CKD1): YSTPVDIWSIGTIFAELATK 3+
P04626 (ERBB2): FVVIQNEDLGPASPLDSTFYR 3+
P04626 (ERBB2): GIWIPDGENVKIPVAIK 3+
P04626 (ERBB2): GLQSLPTHDPSPLQR 3+
P04626 (ERBB2): LPASPETHLDMLR 3+
P04626 (ERBB2): LRLPASPETHLDMLR 4+

### Sheet: S6C Extracted ion chromatograms
Data file S6C. Extracted ion chromatograms for selected peptides of INPP4B, CDK1, and ERBB2.
The ion chromatograms of selected peptides of the three key proteins INPP4B, CDK1, and ERBB2 were extracted in the Skyline software (version 4.1) using transitions from the SWATH assay library (see Table S5A). In samples in which no peak group could be identified, the background signal at the expected location was integrated. The figures below show an exemplary extracted ion chromatogram peak gro…
O15327 (INPP4B): TLEFVPINLHLQR 3+
P06493 (CKD1): YSTPVDIWSIGTIFAELATK 3+
P04626 (ERBB2): FVVIQNEDLGPASPLDSTFYR 3+
P04626 (ERBB2): GIWIPDGENVKIPVAIK 3+
P04626 (ERBB2): GLQSLPTHDPSPLQR 3+
P04626 (ERBB2): LPASPETHLDMLR 3+
P04626 (ERBB2): LRLPASPETHLDMLR 4+

### Sheet: S6D OpenSWATH vs. Skyline
Data file S6D. Comparison of protein fold changes among patient groups obtained by OpenSWATH and Skyline.
The table summarizes data of the patient group comparisons performed after targeted data extraction with the OpenSWATH software and manually using Skyline.
Protein name	Protein UniProt ID	Group comparison	Log2 fold change OpenSWATH	Adj. p-value OpenSWATH	Log2 fold change Skyline	Adj. p-value Skyline
INPP4B	O15327	ER+/ER-	1.668	6.73e-07	1.884	0
CDK1	P06493	ER+/ER-	-0.06	0.94	-0.535	0.105
ERBB2	P04626	ER+/ER-	-0.474	0.13	-0.434	0.105
INPP4B	O15327	G3/G1	-0.969	7.99e-05	-1	0.0001
CDK1	P06493	G3/G1	1.433	1.15e-05	1.131	0
ERBB2	P04626	G3/G1	0.934	5.97e-07	0.546	0.0083
INPP4B	O15327	HER2+/HER2-	-0.283	1	-0.535	0.225
CDK1	P06493	HER2+/HER2-	0.073	1	0.516	0.225
ERBB2	P04626	HER2+/HER2-	1.787	4.55e-12	1.852	0
